# Distinct and overlapping functions of *Miscanthus sinensis* MYB transcription factors SCM1 and MYB103 in lignin biosynthesis

**DOI:** 10.1101/629709

**Authors:** Philippe Golfier, Faride Unda, Emily K. Murphy, Jianbo Xie, Feng He, Wan Zhang, Shawn D. Mansfield, Thomas Rausch, Sebastian Wolf

## Abstract

Cell wall recalcitrance is a major constraint for the exploitation of lignocellulosic biomass as renewable resource for energy and bio-based products. Transcriptional regulators of the lignin biosynthetic pathway represent promising targets for tailoring lignin content and composition in plant secondary cell walls. A wealth of research in model organisms has revealed that transcriptional regulation of secondary cell wall formation is orchestrated by a hierarchical transcription factor (TF) network with NAC TFs as master regulators and MYB factors in the lower tier regulators. However, knowledge about the transcriptional regulation of lignin biosynthesis in lignocellulosic feedstocks, such as Miscanthus, is limited. Here, we characterized two Miscanthus MYB TFs, MsSCM1 and MsMYB103, and compared their transcriptional impact with that of the master regulator MsSND1. In Miscanthus leaves *MsSCM1* and *MsMYB103* are expressed at growth stages associated with lignification. Ectopic expression of *MsSCM1* and *MsMYB103* in tobacco leaves was sufficient to trigger secondary cell wall deposition with distinct sugar and lignin composition. Moreover, RNA-seq analysis revealed that the transcriptional responses to *MsSCM1* and *MsMYB103* overexpression showed extensive overlap with the response to *MsSND1*, but were distinct from each other, underscoring the inherent complexity of secondary cell wall formation. Together, *MsSCM1* and *MsMYB103* represent interesting targets for manipulations of lignin content and composition in Miscanthus towards tailored biomass.
