## Supplemental Table 1 for "Distinct and overlapping functions of *Miscanthus sinensis* MYB transcription factors SCM1 and MYB103 in lignin biosynthesis"

### Sheet: Tabelle1
	Overexpression Constructs			Name		Reference	Addgene plasmid #	PCR template	Fwd Oligo	Rev Oligo
	pGGA004	35S promoter		pGGA004	35S promoter	Lampropoulus et al., 2013	48815
	pGGB003	B-Dummy		pGGB003	B-Dummy	Lampropoulus et al., 2013	48821
	pPG11, pPG13, pPG17, pGGC087	MsSND1, MsSCM1, MsMYB103, C-Dummy (control)		pPG11	MsSND1	Golfier et al., 2017		Miscanthus cDNA	aacaGGTCTCAggctCAATGAGCATCTCGGTGAACG	aacaGGTCTCTctgaCTAGAAGTTGTTCATCGTCAAGTCC
				pPG13	MsSCM1	Golfier et al., 2017		Miscanthus cDNA	aacaGGTCTCAggctCAAGAGAGATGGGCAGGCAG	aacaGGTCTCTctgaCTAGCTAGAATTTTGCTCCGTTTG
	pGGD002	D-Dummy		pPG17	MsMYB103	this publication		Miscanthus cDNA	aacaGGTCTCAggctCAATCTAGCATGGGGCATCACT	aacaGGTCTCTctgaCACCAAGCAGCTTTTCATCA
	pGGE001	RBCS terminator		pGGC087	C-Dummy	A kind gift from Dr. Miotk (Heidelberg University, Germany)
	pGGF026	pUBQ::mCherry::tRBCS pNOS::KanR::tNOS		pGGD002	D-Dummy	Lampropoulus et al., 2013	48834
	pGGZ003	destination vector		pGGE001	RBCS terminator	Lampropoulus et al., 2013	48839
				pGGF026	pUBQ::mCherry::tRBCS pNOS::KanR::tNOS	A kind gift from Dr. Miotk
				pGGZ003	destination vector	Lampropoulus et al., 2013	48869
		qRT-PCR primers
				Transcript	Forward (5'-3')	Reverse (5'-3')	Product length (bp)
		Miscanthus sinensis	Reference	PP2A	GCTAGCTCCTGTCATGGGTC	TCATGTTCGGAACCCTGTCC	89
				UBC	CTGAACCAGACAGCCCACTT	CTCTGATATCACCCGACCGC	63
			Transcription factors	SND1	GACATCCAAGAGAAGTGCCG	CGTCGGGTACTTCTTGTCCT	84
				SCM1	GCAACAGATGGTCGAAGATTG	ACTTGGTTGACTGCGAGGTT	183
				MYB103	GACGACGCACCGATAAGCTA	TCCTCCTCACCTAGACCACC	98
		Nicotiana benthamiana	Reference	PP2A	GACCCTGATGTTGATGTTCGC	GAGGGATTTGAAGAGAGATTTC	123
			Lignin biosynthesis	CCoAOMT	GGTGGTGTGATTGGCTACGA	TCATAGGGGCATCAGGTGGA	70
			Programmed cell death	XCP1	GGCTATTGAGGCTTCTGGCA	TCCAACTGCTGCAACTCCAT	104
